# A type III secretion system is required for *Bordetella atropi* invasion of host cells in vivo

**DOI:** 10.1101/2025.06.23.660806

**Authors:** Tuan D. Tran, Serena J. Meadows-Graves, Amanda R. Haio, Alexander I. Varga, Robert J. Luallen

## Abstract

*Bordetella atropi* is an intracellular bacterial pathogen that infects the intestinal epithelia of the nematode host *Oscheius tipulae*. We previously showed that the bacteria use filamentation as a novel cell-to-cell spreading mechanism once inside the intestinal cell. However, how the bacteria invade the host cells and what factors contribute to *B. atropi* infection process remain unknown. In this study, we investigate the roles of type III (T3SS) and type VI secretion systems (T6SS) in *B. atropi* pathogenesis, which are employed by many bacterial pathogens, both extracellular and intracellular, to deliver effectors that manipulate host physiology to their advantage. We found that the two T6SSs encoded in *B. atropi* genome played no obvious roles in the invasion or intracellular spreading. In contrast, a T3SS was required for intestinal cell invasion. T3SS mutants showed loss of host cell protrusions from the apical surface that normally engulf invading wild type bacteria, as seen by both electron microscopy and confocal fluorescent microscopy. These protrusions bear morphological similarities to membrane ruffles triggered by the T3SS-mediated invasion seen in other pathogens such as *Salmonella* and *Shigella spp*. Additionally, we conducted dual transcriptomics and saw upregulation of T3SS *in vivo*, along with several putative effectors and the virulence regulator BvgS of the genus Bordetellae. We knocked out these effector candidates and found that deletion of one of these genes, *deiA* (decreased invasion protein A), leads to a reduction in the number of invasion events and overall percentage of infected animals in the population. In addition, deletion of the virulence regulator *bvgS* resulted in a complete loss of *B. atropi* invasion, suggesting it may regulate T3SS for host cell invasion.
