## Supplementary File 1 for "A type III secretion system is required for *Bordetella atropi* invasion of host cells in vivo"

### Sheet: Sheet1
Gene ID	Enrichment score	Compositional bias binomial P value	Log2FC in vivo	Padj (Log2 FC)	Bastion3 integrated score
LUAb4p_00053	9.05	4.929e-06	8.51122	2.11401e-178	0.875
LUAb4p_00174	4.246	3.45e-07	2.11423	1.1299e-08	0.576
LUAb4p_00267	4.151	4.791e-07	5.22978	1.50017e-51	0.85
LUAb4p_00346	2.28	2.905e-06	4.49367	4.49167e-50	0.797
LUAb4p_00516	2.649	3.11e-06	2.67347	4.33678e-19	0.847
LUAb4p_00577	2.959	8.888e-09	3.19443	2.05824e-38	0.758
LUAb4p_00895	5.275	1.629e-06	6.92557	3.27005e-159	0.988
LUAb4p_00897	3.808	9.269e-12	3.44029	2.03389e-57	0.932
LUAb4p_00943	8.547	7.698e-06	4.8479	6.81079e-26	0.7
LUAb4p_01291	2.959	6.656e-06	3.80522	5.98677e-15	0.981
LUAb4p_01320	8.6	5.346e-13	2.72103	9.45605e-12	0.938
LUAb4p_01322	9.768	5.046e-07	3.29493	3.53207e-24	0.768
LUAb4p_01489	4.49	2.912e-08	5.87366	2.13743e-47	0.958
LUAb4p_01490	4.976	5.29e-11	5.17767	4.44874e-51	0.958
LUAb4p_01492	4.571	6.387e-11	4.68925	2.66714e-56	0.918
LUAb4p_01623	2.673	7.285e-08	5.25648	6.26683e-45	0.77
LUAb4p_01625	2.667	1.24e-06	5.52504	2.08686e-56	0.857
LUAb4p_01802	4.729	6.839e-08	3.53948	7.39118e-69	0.864
LUAb4p_01803	5.643	5.256e-10	5.13763	8.40441e-86	0.915
LUAb4p_01805	7.645	4.479e-06	5.74922	6.10753e-92	0.977
LUAb4p_01845	4.028	7.194e-16	6.23788	3.69703e-52	0.954
LUAb4p_01853	2.608	1.37e-08	5.66006	1.50169e-43	0.941
LUAb4p_01854	4.561	2.097e-13	6.25407	1.2291e-29	0.876
LUAb4p_01855	2.616	1.225e-06	5.71264	1.94773e-62	0.959
LUAb4p_02057	7.608	1.183e-06	2.53877	5.44248e-15	0.987
LUAb4p_02420	11.834	5.239e-07	3.05834	1.1447e-09	0.556
LUAb4p_02461	5.118	2e-08	4.67453	7.94763e-46	0.82
LUAb4p_02488	8.547	7.698e-06	2.90908	2.64556e-22	0.877
LUAb4p_02492	5.622	2.243e-06	2.82158	1.18504e-14	0.965
LUAb4p_02520	3.732	1.12e-06	5.54671	1.30186e-77	0.92
LUAb4p_02703	5.611	8.061e-07	3.17345	4.88073e-21	0.54
LUAb4p_02877	3.539	1.305e-06	2.74394	1.06059e-18	0.618
LUAb4p_02903	11.88	1.042e-17	4.21477	1.24515e-21	0.996
LUAb4p_02944	4.089	1.012e-11	2.56678	1.08461e-18	0.795
LUAb4p_03012	6.154	2.859e-08	2.44938	1.93783e-19	0.85
LUAb4p_03440	5.072	2.523e-06	2.57359	6.61585e-22	0.804
LUAb4p_03625	11.343	5.043e-14	3.4372	5.21016e-07	0.971
LUAb4p_04020	5.215	7.467e-19	2.36486	1.35233e-24	0.664
LUAb4p_04135	8.876	2.983e-15	6.76234	1.82653e-50	0.709
LUAb4p_04137	2.806	2.904e-07	6.40352	1.70806e-122	0.977
LUAb4p_04300	9.05	4.929e-06	8.73843	2.17675e-162	0.7
LUAb4p_04322	4.459	1.946e-06	2.03544	3.19343e-12	0.626
LUAb4p_04418	5.372	3.606e-06	4.23788	4.24938e-57	0.541
LUAb4p_04716	2.084	2.793e-06	5.95043	3.49915e-85	0.769
LUAb4p_04722	7.519	6.055e-09	7.15997	4.03287e-45	0.504
LUAb4p_04723	7.579	4.552e-13	5.8293	1.28249e-34	0.592
LUAb4p_04734	4.71	5.665e-06	2.00903	1.43903e-09	0.94
LUAb4p_04991	3.448	8.931e-10	3.50736	6.65282e-05	0.608
LUAb4p_05116	6.66	1.206e-06	5.39729	1.48198e-31	0.793
LUAb4p_05242	4.35	4.947e-08	6.19584	1.09229e-114	0.983
LUAb4p_05317	6.547	1.198e-08	2.60396	9.80479e-12	0.922
LUAb4p_05329	10.989	2.034e-11	5.01453	5.20901e-28	0.633
LUAb4p_05453	5.952	1.354e-07	4.95434	1.64192e-43	0.923
LUAb4p_05571	2.829	4.784e-09	6.86249	4.63349e-83	0.941
